# The neuropeptide SMYamide, a SIFamide paralog, is expressed by salivary gland innervating neurons in the American cockroach and likely functions as a hormone

**DOI:** 10.1101/2020.09.17.302331

**Authors:** Jan A. Veenstra

**Affiliations:** INCIA UMR 5287 CNRS, Université de Bordeaux, Pessac, France

**Keywords:** SIFamide, SMYamide, salivary gland, innervation, hormone, gonad

## Abstract

The SMYamide genes are paralogs of the SIFamide genes and code for neuropeptides that are structurally similar to SIFamide. In the American cockroach, *Periplanea americana*, the SMYamide gene is specifically expressed in the SN2 neurons that innervate the salivary glands and are known to produce action potentials during feeding. The innervation of the salivary glands by the SN2 neurons is such that one has to expect that on activation of these neurons significant amounts of SMYamide will be released into the hemolymph, thus suggesting that SMYamide also functions as a hormone. In the *Periplaneta* genome there are two putative SIFamide receptors and these are both expressed not only in the central nervous system and the salivary gland, but also in the gonads and other peripheral tissues. This reinforces the hypothesis that SMYamide also has an endocrine function in this species.
