## Supplementary material for "The neuropeptide SMYamide, a SIFamide paralog, is expressed by salivary gland innervating neurons in the American cockroach and likely functions as a hormone": Spreadsheet

### Sheet: Sheet1
SIFamide		CDS	Protein
Anisolabis	genome	ATGCAAAAATCATCATCACTCCTTCTTTTGATCGTCGCTGTTGCTCTCCTACTCATACTTGAGGATGGAGCACTCGCATACCGAAAACCCCCATTTAACGGCTCCATCTTTGGCAAAAGAGGCAGCAGTGCTGCAGATTTCGATGCAGCTGTCAAGGCCTTGTCTTCAATGTGCGAGATTGCCACCGAAGCTTGCTCTGCATGGTTCCCACAAAATGAGTCCAACAACTAG	MQKSSSLLLLIVAVALLLILEDGALAYRKPPFNGSIFGKRGSSAADFDAAVKALSSMCEIATEACSAWFPQNESNN
Apis	HP498301.1	ATGGTATCCACCCGCCTTGTTCTCGCCGTGGTTGCTGCCCTCTTCGTCCTCGCCATCAGCGTAGATGCCGCTTACAGGAAGCCTCCTTTCAATGGAAGCATTTTCGGCAAGCGATCCAACACCATCACTGATTACGAAATCACCAGCCGAGCCATGTCGTCGGTCTGCGAAGTCGTCAGCGAGACATGCAACGCTTGGCTGTCACGTCAGGACTCCAACTAA	MVSTRLVLAVVAALFVLAISVDAAYRKPPFNGSIFGKRSNTITDYEITSRAMSSVCEVVSETCNAWLSRQDSN
Blattella	genome	ATGCAGAACCGAGTTGCAGCCACTTGCTTGCTCCTTCTGGCTGTCTTGCTGTTCGCAGATTTGGCGGCAGCAACATACAGGAAACCTCCTTTCAATGGAAGCATATTTGGAAAGCGAGGAAACGTAGTCGAATACGATGGCACTGGCAAGGCACTATCTGCACTCTGTGAGATCGCCTCCGAGGCCTGTTCGGCGTGGTTTCCATCAGCTGACAACAACTAA	MQNRVAATCLLLLAVLLFADLAAATYRKPPFNGSIFGKRGNVVEYDGTGKALSALCEIASEACSAWFPSADNN
Bombus	JL731506.1	ATGTCCTCCCGCTTCGTTGTTGCCATCGTCGTTGCCCTCTTCATCCTCGCCATCGCCGTGGATGCCGCCTACAGGAAGCCTCCCTTCAACGGAAGCATCTTTGGCAAGCGATCCAACGCTATCACTGATTACGAACTCACCAGCCGAGCCATGTCATCGGTCTGCGAAACCGTCAGCGAAACATGCAACGCCTGGTTGGCACGTCAGGACTCCAACTAA	MSSRFVVAIVVALFILAIAVDAAYRKPPFNGSIFGKRSNAITDYELTSRAMSSVCETVSETCNAWLARQDSN-
Bombyx	XP_021208300.1	ATGCGCGCCGACCTGATTTATTTCATGTTTCTCGTGATTATTTTGACGTTGGCAACAATTGAAGCAACGTACAGAAAACCACCTTTCAATGGATCGATTTTCGGGAAGCGAAATAACGTAGAGAATGATTCTTCGGGCAGAGCGATTGCAGCGTTATGTGAAATCACTACCGAAACTTGCCAGGCTTGGTATCAGGCTTTGGAGAGTCAGTAA	MRADLIYFMFLVIILTLATIEATYRKPPFNGSIFGKRNNVENDSSGRAIAALCEITTETCQAWYQALESQ
Calopteryx	genome	ATGAACTCCAAAGCCATCTTCATCTTCGCCGTCGTCCTCGTCGCCTTTGCTCTCCTCTCCGGAAGCGCCGACGCCTCCTCCTACCGGAAACCTCCCTTCAACGGAAGCATCTTTGGAAAGCGCGGGAGCGGAGCATCCGCCGATGCCGAATCTCGAGGCGTGGCCTTCTCTGCACTCTGCGAAGTGGCAATCGAAGCCTGCTCCTCCTGGATGCCCGCCTCCCAGGACTCCAAGTAG	MNSKAIFIFAVVLVAFALLSGSADASSYRKPPFNGSIFGKRGSGASADAESRGVAFSALCEVAIEACSSWMPASQDSK
Drosophila	NP_001246496.1	ATGGCTCTTCGATTCACACTCACTCTGCTCCTGGTCACGATCCTGGTCGCAGCCATACTTTTGGGCTCCAGTGAGGCAGCCTACAGGAAGCCTCCGTTCAACGGCAGCATCTTCGGCAAACGCAACAGCCTAGACTACGACAGCGCCAAAATGAGCGCCGTTTGCGAGGTGGCCATGGAGGCGTGTCCCATGTGGTTTCCCCAGAACGACAGCAAATAG	MALRFTLTLLLVTILVAAILLGSSEAAYRKPPFNGSIFGKRNSLDYDSAKMSAVCEVAMEACPMWFPQNDSK
Dryococelus	genome	ATGCAGAGGAGCGGAGTGCTGATCTGCGCCGTGATGTTGGCAGTTCTGCTACTGCTGAGCGAGCCGGCTGCGGCCACCGGCAAGAAACCGCCTTTCAACGGCAGCATATTCGGCAAGCGTAGCAACTATGTCGCCGAGATCAGGGATTACGAGTCCACCGGCAGGTCCCTGTCAGCCATGTGCGAGATAGCTTCTGAAGCCTGCGCCTCTTGGTTCCCGCAAGCCGACAAGCGA	MQRSGVLICAVMLAVLLLLSEPAAATGKKPPFNGSIFGKRSNYVAEIRDYESTGRSLSAMCEIASEACASWFPQADKR
Isoperla	genome	ATGCAGAAGAGCGGTGTTGCAACATGTCTCCTGGTCTTGGTCCTCCTTCTGGCCAGCGACTTCGCTGCTGCCAACTACAGGAAACCTCCCTTCAACGGCAGCATCTTCGGCAAGCGAGTTGGCAACAGTGCAGATTACGACGGTGCTGCAAAGGCTTTGTCCTCCATGTGTGAGATCGCTCAGGAAGCTTGCGCAGCCTGGTTTCCTCAAGCGGAAGCCAGCAAGTAA	MQKSGVATCLLVLVLLLASDFAAANYRKPPFNGSIFGKRVGNSADYDGAAKALSSMCEIAQEACAAWFPQAEASK
Ixodes	ADD92393.1	ATGAATTCCTGGAAAGCCTTCTTTATGTTTGGCACGCTTTTGGTGATGGCGGTCATGATGAACATGGCATGCGCAGCCTACAGGAAGCCACCTTTCAACGGCAGCATATTCGGCAAGAGGTCCAGGGCAGACCTGAACAACGCAGATGTGAAATACGCAATGTGTGAAGCTGTCTGGGATACGTGTACGCAGTGGTTTCCTATCACCCAGGATGGCGCGCAGTAG	MNSWKAFFMFGTLLVMAVMMNMACAAYRKPPFNGSIFGKRSRADLNNADVKYAMCEAVWDTCTQWFPITQDGAQ
Laupala (incomplete)	genome	CGCTGCTGCGCTTCGCCGCCGTGCTGTGCGTCGCCCTACTCCTGGTGGCCGCCTCTGCACCCTCCGCAGCGTCCTACCGCAAGCCTCCCTTCAACGGCTCCATCTTCGGCAAGCGCGCCTCCGCTGCGGGAGCCGCCGCCGCCCCCACCAATGCCCAAGAGTACGAAGCGGCCGCCGCAGGCAAGGCTTTGTCTGCTCTGTGCGAAGTTGCTGCAGAAGCTTGCTCTGCCTGGTTCCCTCAGCAGAACGAACTCAACTAA	LLRFAAVLCVALLLVAASAPSAASYRKPPFNGSIFGKRASAAGAAAAPTNAQEYEAAAAGKALSALCEVAAEACSAWFPQQNELN
Lednia	genome	ATGCAGAAAAGTGCACTCGTGAAATGCATCTTCCTCCTGGCGCTTCTGGCGGTATGCGCCGAAATCACGACGGCCACATACCGGAAGCCACCATTCAACGGAAGCATCTTTGGCAAACGCGCCGGCATCTCGATCGATTACGACAACGCCGGCAAAGCGCTGTCGTCGATGTGCGAGATCGCGACTGAAGCATGCGCAGTCTGGTTCCCGCAGCGCGACGAGAGCAAGTAG	MQKSALVKCIFLLALLAVCAEITTATYRKPPFNGSIFGKRAGISIDYDNAGKALSSMCEIATEACAVWFPQRDESK
Locusta	transcriptome	ATGCAGACCGCAGCGTGCAGCCGATTCCTGGTAGTCGTCGTGCTGGCTCTCGTCATGTTCACGGCAGCGGCGTCCGCCGCCGCAGCCACCTTCCGCAGACCACCGTTCAACGGCAGCATCTTCGGAAAGAGGAACTCCATTGAATCCGCTGGCAGCTCAACAGCCGTGGCTGCAGTGTGCGAGATTGCAGCAGAAGCCTGCGCAGCTTGGCTGAACAATGACAAGTGA	MQTAACSRFLVVVVLALVMFTAAASAAAATFRRPPFNGSIFGKRNSIESAGSSTAVAAVCEIAAEACAAWLNNDK
Medauroidea	genome	ATGCAGAGGAGCGGAGTAATAGTGTGCGTAGTGTTGGTAGCCCTGCTGTTGCTACTCAGCGAGCCGGCAGTCGCCACTGGCAAGAAGCCGCCCTTCAACGGCAGCATCTTCGGCAAACGCTCCAACTATGTCGCCGAGCTCAGAGGGTGTCGTGGTGTTGTGATTGCAGATTACGAGTCCACAGGCAGATCGCTGTCAGCCATGTGCGAGATAGCTTCTGAAGCCTGTGCCTCGTGGTTCCCTCAAGCCGACAAGCGATAA	MQRSGVIVCVVLVALLLLLSEPAVATGKKPPFNGSIFGKRSNYVAELRGCRGVVIADYESTGRSLSAMCEIASEACASWFPQADKR
Nilaparvata	BAO00977.1	ATGGTACGTATCTGTCTGGCAATGTGCATCTTGGTATCCATCATCCTGGCTTTTGTGGATGCTGCATACAAGAAGCCTCCGTTCAACGGCAGTATATTTGGCAAAAGAGGAAGCACTATCATTGAATACGAGAATGCGGGAAAAGCACTTTCTTCTCTTTGCGAGATAGCATCAGAAGCCTGTTCAGCATGGTTTCCATTGCCGGATAATTAG	MVRICLAMCILVSIILAFVDAAYKKPPFNGSIFGKRGSTIIEYENAGKALSSLCEIASEACSAWFPLPDN
Periplaneta	transcriptome	ATGCAAACGCGCGGTGTTGCCACATGTCTGCTTCTGCTGGCTGTCCTCCTGTTGGCTGAATTTGCAGCAGCGACCTACAGGAAACCTCCATTTAATGGAAGCATCTTCGGGAAGCGAGGAAATGCCGCAGATTACGACGGAGCTGGAAAGGCGCTGTCCGCCATGTGCGAGATCGCATCCGAGGCCTGCTCAGCGTGGTTTCCCCAAGCAGATAATAACTAA	MQTRGVATCLLLLAVLLLAEFAAATYRKPPFNGSIFGKRGNAADYDGAGKALSAMCEIASEACSAWFPQADNN-
Rhodnius	ACT35307.1	ATGTCTCGCACTCTGTTCGTCTGCTGCTTCACCCTGGTCGTCGCCCTGATCTTCTTGGACGCTGCCATGGCTACCTACAAGAAACCACCCTTCAATGGCAGCATCTTCGGCAAGAGAGCCGGCCCATCTTCCGACTATGAAACCGCAGGAAAAGCTCTGTCCACCATGTGCGAAATTGCTGCCGAAGCCTGTTCTGCCTGGTTTCCCGTTCAAGACAACAATTAA	MSRTLFVCCFTLVVALIFLDAAMATYKKPPFNGSIFGKRAGPSSDYETAGKALSTMCEIAAEACSAWFPVQDNN
Teleogryllus	transcriptome	ATGGCCGGAAAGTCTTTCGCTGCCTCCCGCCGCTCCGCCCGGCCCCTCGCCGTGCTGCTCCGCGCCGCCGCCGTGCTGTGCGTTGCGCTGCTCCTCGTCGCCGCATCCGCACCCTCCGCCGCCTCCTACCGCAAGCCCCCCTTCAACGGCTCCATCTTCGGCAAGCGCGCCCCTGCCGCCGCCGCCCCCGCCCCTGCCGCCTCCGCCCAAGACTATGAAGCCGCCGCTGCCGGCAAAGCCCTCTCTGCTCTGTGCGAAGTTGCTGCTGAGGCGTGCTCCGCCTGGTTCCCCCAGCAGAACGAGCTCAACTAA	MAGKSFAASRRSARPLAVLLRAAAVLCVALLLVAASAPSAASYRKPPFNGSIFGKRAPAAAAPAPAASAQDYEAAAAGKALSALCEVAAEACSAWFPQQNELN
Timema	genome	ATGAATAAGTACAGTATTGCAAGGTGCATGTTGCTGTTGACGCTGTTTATGTTGACGGAGCTGACGTTGGCCAACGTTAAGAAACCTCCGTTCAACGGGAGCATCTTCGGGAAACGTGGAAACTACGGAGGCGAGCTCAGAGACTATGACAGCGCCGGCAGGACCTTGTCCGTGATGTGTGAGATAGCGTCTGAAGCGTGTTCAGGGTGGTTCCCACAGCCAGACAAACGATAA	MNKYSIARCMLLLTLFMLTELTLANVKKPPFNGSIFGKRGNYGGELRDYDSAGRTLSVMCEIASEACSGWFPQPDKR
Tribolium	XP_001814498.1	ATGCAACTTGCTCTTGCCAAAGTTTTCAGCGTCTGCATTGTGGTCATAATCTTGACAAGCTGGATAGAAATGACCGAAGCGACTTACAGAAAGCCACCATTCAACGGATCAATCTTCGGGAAAAGGGGCGCAACTATTGAGTACGACAGCGCAAGCAAGGCCCTGTCCGCAATGTGCGAAATCGCAAGCGAGGCCTGTCAGACCTGGTTTCCCTCTCAAGAAAAGTAA	MQLALAKVFSVCIVVIILTSWIEMTEATYRKPPFNGSIFGKRGATIEYDSASKALSAMCEIASEACQTWFPSQEK
Zootermopsis	transcriptome	ATGGCAGTATCTTTGGTAAACGGGGAAGTCCTACAGATTACGACGGTGCTAGCAAAGCATTGTCCGCCATGTGCGAAATTGCGTCTGAAGCTTGTTCCGCGTGGTTTCCGCAAATGGACAACTAACGGCGCCACATACTTCCGCCGACCACCCTGCCACCTGCTGAAACTCGAGATGTCGGAGGCCTCAGGCTGCCACAGCCCCGTTATCATCTTGAATTCAGCAAGCAGAATGAAAATGGCAATGTTCAGCTGTTTCCAGTAG	MQNRVVATCVLLLAVLLLAEFATAAFRKPPFNGSIFGKRGSPTDYDGASKALSAMCEIASEACSAWFPQMD
SMYamide		CDS	Protein
Blattella	genome	ATGCAGTTTTCTCAATCAGTAATTTTCTTCTTGGCGATTCTTCTACTGACACTTTCAACAACTTGCAACCCAGGTGTTCCATTCCGACGTCTTCCCTTCAACGGAAGCATGTATGGCAAACGTGCCAGCAGTGCACTGCCAATGGATTACGACAACAACAAGGCCTTTTCTTCATTGTGTGAACTCGCAGCTGAAGTTTGCTCCACTTGGTACCCTCAACAAGTTGAAAATAATTGA	MQFSQSVIFFLAILLLTLSTTCNPGVPFRRLPFNGSMYGKRASSALPMDYDNNKAFSSLCELAAEVCSTWYPQQVENN
Dryococelus	genome	ATGCTGCACAAATTCGCCCTCGCCATCATGATTTTCGCCTGCGTTTTGTGCGTTGCGCTCGCCTACAACCTGCGAGTGCCCATTAACGGAGGGATGTACGGCAAGAGAGATGGACCTTCTGAATACGACGCGAGAAGCAAAGCCGTGTCCACAATGTGCGAGATGGCGACCGAAGTGTGCTCGGCATGGCTGGCTCAAGCAGATCCCAACTAG	MLHKFALAIMIFACVLCVALAYNLRVPINGGMYGKRDGPSEYDARSKAVSTMCEMATEVCSAWLAQADPN
Laupala (incomplete)	genome	TTAGCAATCGGTTTTGCTTTGCATCCCGTATTAGCAAGTGGTCCATTCAAGAAAATTCCCTTCAATGGAAGTATGTACGGCAAAAGAGCTTCTCCTTCAGAGTACGAAGCGGCCGCCGCAGGCAAGGCTTTGTCTGCTCTGTGCGAAGTTGCTGCAGAAGCTTGCTCTGCCTGGTTCCCTCAGCAGAACGAACTCAACTAA	LAIGFALHPVLASGPFKKIPFNGSMYGKRASPSEYEAAAAGKALSALCEVAAEACSAWFPQQNELN
Locusta	transcriptome	ATGAACCGCTGCTCGCTGGTCGCCATGCTGGTGTGGGCCATCCTGCTGCAGACCTGCCTGACGGAGGGCATCGCCTTCCAGAAGCTGCCCTTCAACGGCGCCATGTACGGCAAGAGGACCAGCTCCGTGGATTTCGACTCGTCGAATCGTGCCATATCATCGCTGTGTGAGACCGCATCCGAAGTTTGCGCCTCTTGGTACGGCCAGCCGGACACCAACTGA	MNRCSLVAMLVWAILLQTCLTEGIAFQKLPFNGAMYGKRTTSVDFDSSNRAISSLCETASEVCASWYGQPDTN
Medauroidea	genome	ATGATCCACATCAGCATTGCTCGCTCGCTGCTGGTCCTCGTCTGCACGTTGTTGGTCACACTCGGCTACAACCTGAGGGTGCCCATGAACGGCGGCATGTACGGCAAGAGGGACGGACCTTCAGAGTACGACGCGAGGGGAAAGGCGGTGTCCACGATGTGTGAGATGGCGACAGAGGTGTGTTCTGCGTGGTTGGCCCAAGCAGACCCCAACTAA	MIHISIARSLLVLVCTLLVTLGYNLRVPMNGGMYGKRDGPSEYDARGKAVSTMCEMATEVCSAWLAQADPN
Periplaneta	transcriptome	ATGAAATTCGCCTGCACCGTTCTTTCCCTGGTGGCCCTTCTGCTGCTGGCTGTGCTGGTGGCCTGCAACCCAGGACCCCCATTTCGACGACTGCCCTTCAACGGCAGCATGTACGGCAAGCGGACGGGCAACGCTCTCCCCATGGACTATGACAGCAATAGCAAGGCTCTAAGCTCTCTTTGCGAGATGGCTGTAGAGGTCTGCCCCACGTGGTTTCCACAGCAACAAGAGAACAACTGA	MKFACTVLSLVALLLLAVLVACNPGPPFRRLPFNGSMYGKRTGNALPMDYDSNSKALSSLCEMAVEVCPTWFPQQQENN-
Teleogryllus	transcriptome	ATGACCGAAGCATCCACTCCCGCGGCCACCGCCTGGTGCGTGCGCCTGCTGTGCCTGCTGCTGCTGGTGGCGGCGCTGCTGGAGGCGGCGGCGGCCAGAGGCTCCTTCCAGAAAATCCCCTTCAACGGCAGCATGTTCGGCAAGAGGGCGGCCGCCACCGAGTACGAGCTGAGCCACGCGCTGTCCGCGATGTGCGAGGCCGCGGCGGCGGCGTGCACGGCGTGGACGCAGCCCGACAAATGA	MTEASTPAATAWCVRLLCLLLLVAALLEAAAARGSFQKIPFNGSMFGKRAAATEYELSHALSAMCEAAAAACTAWTQPDK
Timema	genome	ATGATACTAACTGCAGTACTCATTGCACTATCTCAAAATGCCATGGCAGCCAACTACAGGAAACTTCCCTTCAACGGTGGAATGTACGGCAAGAGGGACACAAATTTGGGGGAACTTCTTGGTCCGCAGATTTTGACGGTACGGGCAAAGCTCTGTCATCCATGTGTGAGATCGCCTTTGAAGCATGCGCAGTGTGGTTTCCACAGCCGGAGGTCAACTAGAGCCACGTCAGACGACTTACCCAGGTAA	MILTAVLIALSQNAMAANYRKLPFNGGMYGKRDTNLGELLGPQILTVRAKLCHPCVRSPLKHAQCGFHSRRSTRATSDDLPR
Zootermopsis	transcriptome	ATGAAGTTATCGTGTTCCATGATTTTTCTCTTGGCACTTCTGTTGGCTTTGCTGGTCGACTGTAACACCGGACCTCCGCACCGAAGAGTTCCTTTCAACGGCAGTATGTACGGAAAGCGAACTGCCAACAGCCTCTCAGTAGATTACGACAGCAACGCAAAATCTCTTTCATCCTTATGCGAGGTGGCTACTGAAGTTTGCTCGGCCTGGTTTCCGCAACAAACCGAAAACAACTGA	MKLSCSMIFLLALLLALLVDCNTGPPHRRVPFNGSMYGKRTANSLSVDYDSNAKSLSSLCEVATEVCSAWFPQQTENN
SIFamideR		CDS	Protein
Anisolabis	genome	AATGTCACCGGTGACAGTCTTAACGCTACGGTAGTTACTGAATTCTATCGGCACTCGGTCGCGATGACTGCTATATATTGCGTCGCTTATTTGATAGTGTTCGCGGTTGGACTAGTTGGTAATTGTTTGGTTATCGCAGTGGTTTACCGTTCGCCAAGAATGCGAACCGTCACCAATTTCTTTATTGTGAATTTAGCCGTGGCCGATATTCTTGTCATCGTCTTCCTACCAGCAACCCTCGTGGCGAACATCTTTGTCCCTTGGATCCTCGGCTGGTGGCTGTGCAAGACAATTCCGTACGTCCAGGGCGTTTCGGTTGGCGCCTCAGTCTACAGTCTGATCGCGGTCTCAGTTGACAGGTTTCTCGCCATCTGGTGGCCTCTTAAATGCCAGATAACG…	NVTGDSLNATVVTEFYRHSVAMTAIYCVAYLIVFAVGLVGNCLVIAVVYRSPRMRTVTNFFIVNLAVADILVIVFLPATLVANIFVPWILGWWLCKTIPYVQGVSVGASVYSLIAVSVDRFLAIWWPLKCQITKRRARVMIVIIWVIALTTTIPWALFFVFRDLPDNQLCQEVWPDPMDGALYFLIANLMFFYILPMILISLCYILIWIKVWRRDIPTDTKDAQMERLQQKSKIKVVKMLVIVVILFVLSWLPLYVICARIKLGGERELWEEDILTFVFPIAQWLGASNSCINPILYAFFNKKYRRGFIAILKSRKCCGRLHYYESVALMSSSTSLRKSSYYVTNNNNNSTRRPPPGQDTSVSYIFNNTGV
Apis	NP_001106756.1	ATGCTGCAACCACCGTCTCCCCTGTTGGAGATGGCGTCGCTTCGTTTGCCCGACTCGGAGGAGTTCGACGTGGATCCCCGTCGAAGGAGCAACAACGGGAACGGGCCGGCGACCACGGTGTCCGCCGTCCCACCCGCCACCGTCTCCACCCTCCTCCAGATGAGGAACGAGGTGGGCGATTATCTGAACAGCCTGATCGTCGAGGCGATCGCGACAAGCCCGGGCAGCAGGGGGCCGGGGATGGACGAGCACGAGGGGGCCAGCAGCGCCCTGTTGAACGCGAGCAAAACGGCGGCGGCCGCGGCGAATTTGACCGCGGGCGACGGCCAGATACCGGCGGTGGACAGATTGTACAGGCACAGCATGGCGATGTCGGCGGTTTATTGTGTCGCTTACGTG…	MLQPPSPLLEMASLRLPDSEEFDVDPRRRSNNGNGPATTVSAVPPATVSTLLQMRNEVGDYLNSLIVEAIATSPGSRGPGMDEHEGASSALLNASKTAAAAANLTAGDGQIPAVDRLYRHSMAMSAVYCVAYVLVFVVGLIGNSFVIAVVYRSPRMRTVTNFFIVNLAVADVLVIVFCLPATLLSNIFVPWLLGWFMCKAVAYIQGVSVAASVYSLVAVSLDRFLAIWWPLKCQITKRRARMIIVVIWFIALTTTSPWLLFFDLVAIYKDDPDLRLCLEVWPRPKDETLFFLIGNLTLCYVLPTILISLCYILIWIKVWRRHIPSDTKDAQMERIQQKSKVKVVKMLVVVVILFVLSWLPLYVIFTVIKLGDEQREDEIVPIATPIAQWLGASNSCINP…
Blattella-1	genome	ATGGCCGATCTGGTAGAGTCCCCGGCATATCATGCCTCATCACCGCTGTTAGAAATGGCATCTCTCCGCTTACCCGATTCAGAAGAGTACGAGTTCGAAAACCGGCGTAGGGCCGATAGTCTTTTCACATCGAGTAGCACAGACTCTTCAAGCAACACACTGCACCTCCCAACCAGGTCACAACCCTATCGCCAACTACCGTGGAATATAAGCAATCGTCGAATACTGAGCGAAAGTGGTACGAAACTCGTAGATTTTTTCGGTAATACAGTCTTGGAACTTTTAACAATGAACAATAATCACCATCATAATGGGTCGGCGACACCATCCCTTCACGAGAATGGAATGGACTCCATAATCCTGGAGGATTCTGGGAACTCCAGCAGTATCAATTCGTCG…	MADLVESPAYHASSPLLEMASLRLPDSEEYEFENRRRADSLFTSSSTDSSSNTLHLPTRSQPYRQLPWNISNRRILSESGTKLVDFFGNTVLELLTMNNNHHHNGSATPSLHENGMDSIILEDSGNSSSINSSLVNGTLATGMNFSMDPIPFYRHSLPMTAVYCFAYILVFAVGLVGNCFVIAVVYRSPRMRTVTNFFIVNLAVADILVIVFCLPATLLSNIFVPWLLGWWMCKTVPYVQGVSVAASVYSLIAVSLDRFLAIWWPLKCQITKRRARFMIFVIWVIALTTTIPWALFFDLVIIFNDAPDIQLCLEVWPDSLDGALYFLIANLLFCYILPMILISLCYILIWVKVWKRTIPTDTKDAQMERMQQKSKVKVVKMLVAVVILFVLSWLPLYVI…
Blattella-2	genome	ATGACGACGTCCATCATCAACATGGATATCACAGACGAATGTCGTCCAAACAGAAGTTGCCCTTCCTGGTGGACGAACGCGACTGTGGCAGACAACGATTCCTTCAATGTCTCCAGAAATCACACCTTCATCGTCTACGAATTCCGCCATTCCCTCACCGTCACAATTTCCTTCTGCATCGCCTATGCACTTGTCTTCGTCATCGGCGTTGTGGGTAATTGTTTTGTGGTCGGAGTGGTCTACCGTAGCCCAAGGATGAGATCTCCAACCAATCTGTTCATCGCAAATCTTGCCTGCGCTGATCTACTAGTCAACGTCCTATGTTTGCCTTTCACGCTTGTGGGCAACATCATGTCTGCATGGATCATGGGTTGGGTGATCTGCAAGACGGTGCCGTAC…	MTTSIINMDITDECRPNRSCPSWWTNATVADNDSFNVSRNHTFIVYEFRHSLTVTISFCIAYALVFVIGVVGNCFVVGVVYRSPRMRSPTNLFIANLACADLLVNVLCLPFTLVGNIMSAWIMGWVICKTVPYLQGVSVSASINTLVAISVERCLAICYPLKWQMTSRACRVVVVIIWTFSLIITLPWAIFFGLRPLEEGSELQICTESWPSPDSGNVYFVVAHLVMCYLFPLTLISVCYLLIWRRVCRRTLPGEPHPQGGVMDMMIQRSKVKVIKMLLVVVVSFALSWLPLYVLFTRVKFGGPFSESEEAAVHAILPVAQWLGASNSCVNPILYAFFNKKFRAGFKAIVTSKSCCTPIRYNNEYYSTSVKSTFSCRMNTKNGSILMSKKALNPSSSTK…
Bombus	XP_003401591.1	ATGGTCGAAACAACGTCGACTCAACGGTTCACGATCAAGTTACCCATGCTGCAACCACCGTCTCCTCTCTTGGAGATGGCATCGCTACGTCTGCCGGACTCCGACGAGTTTGACGTTGATACGCGTCGTAGAAGTAACAATGGAAACGTCCCGTCTACCACCGTTTCGGCCATTCCACAGACCACGGGTACCCTATTGCAGATGAGGAATGATCTTGGCGATTATCTCAATAACTTGATCGCGGAGGCTATCACGACCAATCCGAGGACATCGATGGAGGAGCAGGGTGGACTTTTGAATGCCAGCAAGACGGCGAACCTCTCGACCGCTGAACAAATTCCCGATCGGCTGTACAGGCACAGCATGGCCATGTCAGCGGTTTACTGTGTCGCTTACGTT…	MVETTSTQRFTIKLPMLQPPSPLLEMASLRLPDSDEFDVDTRRRSNNGNVPSTTVSAIPQTTGTLLQMRNDLGDYLNNLIAEAITTNPRTSMEEQGGLLNASKTANLSTAEQIPDRLYRHSMAMSAVYCVAYVLVFVVGLIGNSFVIAVVYRSPRMRTVTNFFIVNLAVADVLVIVFCLPATLMSNIFVPWFLGWFMCKAVAYIQGVSVAASVYSLVAVSLDRFLAIWWPLKCQITKRRARMMIVVIWFIALTTTSPWLLFFDLVSIYDDDPDLRLCLEVWPHPEDGTLFFLIGNLTLCYVLPTILISLCYILIWIKVWRRHIPSDTKDAQMERIQQKSKVKVVKMLVVVVILFVLSWLPLYVIFTVIKLGGDVAEREDEILPIATPIAQWLGASNSCI…
Bombyx	DAA35192.1	ATGAAAATGGCTCCGTTAAGGCTCCCGGTAGACTATTACACAGATGATTTCTTAAATTTCTCGACACAGAATCCCAATAACGAGCGCCACCACACTCGTCACAACCACTCTCATTTGCGAGAGAGTCACAAGAACCATGTCGCAGATATGCTGTCGAATTCCATTATAGACGCATTCAATACGCGCTTTGTGGAGAACAGTGTGCTGCCTGATATGGAGCCGCTGTCCTCTCACATGGACTTGGAGGAGAGGCACTATCCATCGCGGATGAACGGGACATTAAATAGATCTGATTTCGGTGGCGATGAGTTCATGTACCGTCACAGTGGGGCGATGACCGCGGTGTATTGCGCGGCGTATCTGCTGGTGTTTCTCGTGGGGCTGGTCGGGAACTGCTTC…	MKMAPLRLPVDYYTDDFLNFSTQNPNNERHHTRHNHSHLRESHKNHVADMLSNSIIDAFNTRFVENSVLPDMEPLSSHMDLEERHYPSRMNGTLNRSDFGGDEFMYRHSGAMTAVYCAAYLLVFLVGLVGNCFVIAVVYRSPRMRTVTNFFIVNLAFADILVIVFCLPATLMSNIFVPWVLGWLMCKTVPYVQGLSVAASVYSLVAVSLDRFLAIWWPLKCQITKRRSRMMIVFIWIFAILVTTPWVFFFDLVVVFEENPNVHLCIDVWPNPLSEVLYFVVGNLIFCYILPMVMITMCYILIWIKVWRRSIPTDTQDAQMERMQQKSKVKVVKMLVAVVILFVLSWFPLYLIFARIKLGGPIKKWEEEMLPIVTPLAQWLGASNSCINPILYAFFNKKY…
Calopteryx	genome	GCACTCGCCAACTCCAGCAACGCAACGGCATCACTCTTGGCGGAGCGGTTGCCAACTGAGCTCTTCTATCGTCACTCGCTGGCCATGACCGTCGTCTACTGCGTTGCCTACCTCATTGTCTTCGCTGTCGGCCTCGTGGGAAATTGCTTTGTCATCGCAGTAGTCTACCGTTCTCCCCGAATGAGGACCGTCACCAACTACTTCATCGTAAATTTGGCGGCCGCTGATATCCTGGTCATCGTGTTTTGTCTCCCAGCTACACTAATGTCAAACATCTTCGTCCCGTGGGTGCTTGGCTGGTGGATGTGCAAGACTGTTCCTTATGTTCAAGGTGTCTCCGTTGCTGCATCGGTGTACAGCTTGATAGCCGTCACATTGGACAGGTTCTTGGCCATCTGG…	ALANSSNATASLLAERLPTELFYRHSLAMTVVYCVAYLIVFAVGLVGNCFVIAVVYRSPRMRTVTNYFIVNLAAADILVIVFCLPATLMSNIFVPWVLGWWMCKTVPYVQGVSVAASVYSLIAVTLDRFLAIWYPLKCQITKRRARLMIFIIWVVALTTTIPWALFFDLVIIFREMPETRLCLEVWPPSLNGDLYFLLANLVFCYVLPTILICLCYILIWIRVARRHIPTDSKDAIAERMQQQSKVKVIKMLVAVVVIFVLSWLPLYAIFARIKLGGEVEDWEDKILPVATPLAQWLGASNSCINPVLYAFFNKKYRRGFVAIVKSRKCCGRLRYETAITSSLRKSSYYMNSSMRQDTSVAYIYNNTGV
Drosophila	XP_034488662.1	ATGGCAGTCAACGGGCGGATGCGTAAGAGGAAGCATAGAAGTCATACAGCTGGTGACATGCCGACGACGACGGCACCAACAACAACAACAACAGCTGGAAACGGCAGTGACAGTGGCAGCTTCTCGAGCACATCGAGTGCTATTAAATTGAGTAACGGCGCCATTACGGATACACTCTTGGCTGCCGTTCTGACCACGGCAACCGCAACAGTGGCGCCTGCCGCCAGCTCCTTGATATCGAGCATGTCAGCGGCGGCAGCGACGACGACGGCAACATCTTCCCAGTTGGCTGTCGTTTCAACAATGCAGGCAGTGGCATTACCTGGCGTCTCCATACCAGACGCCACCTCATCCACCTACTATGCCAATCTTTTGAGCATGTCGCCGGCCACAACGAGC…	MAVNGRMRKRKHRSHTAGDMPTTTAPTTTTTAGNGSDSGSFSSTSSAIKLSNGAITDTLLAAVLTTATATVAPAASSLISSMSAAAATTTATSSQLAVVSTMQAVALPGVSIPDATSSTYYANLLSMSPATTSLISVAATKSYNDSVLRWEQLDGNGDFGFDPLYRHSLAMSIAFCVAYILVFLVGLIGNSFVIAVVLRAPRMRTVTNYFIVNLAIADILVIVFCLPATLIGNIFVPWMLGWLMCKFVPYIQGVSVAASVYSLIAVSLDRFIAIWWPLKQMTKRRARIMIIGIWVIALVTTIPWLLFFDLVPAEEVFSDALVSTYTQPQYLCQEVWPPGTDGNLYFLLANLVACYLLPMSLITLCYVLIWIKVSTRSIPGEMSKDAQMDRMQQKSKVKV…
Dryococelus	genome	ATGGCGGTCGCGGCGCTCAACGCCTCCGCGGACTTCTTCCTCGGCGTCGGCAACCTCTCCCGCCCGGGCAACGGCACGCCGTGGGGCGACGACGCCGGCAACGCCACCTTCGCCTTCGACGAGCTCGTCTACCGCCACTCCTTCGCCATGACGGCCGTCTATTGCGTCGCCTACCTCCTCGTCTTCGCCGTCGGCCTCGTCGGCAACTGCTTCGTCATCGCCGTCGTCTACCGCTCGCCGCGCATGCGCACCGTCACCAACTACTTCATCGTCAACCTGGCCGTCGCTGACATACTCGTCATCGTGTTCTGCCTGCCCGCCACCCTCATGGCCAACATCTTCGTGCCATGGGTGCTCGGGTGGTGGATGTGCAAGACGGTGCCTTACGTCCAAGGCGTC…	MAVAALNASADFFLGVGNLSRPGNGTPWGDDAGNATFAFDELVYRHSFAMTAVYCVAYLLVFAVGLVGNCFVIAVVYRSPRMRTVTNYFIVNLAVADILVIVFCLPATLMANIFVPWVLGWWMCKTVPYVQGVSVAASVYSLIAVSLDRFLAIWWPLKCQITKRRARFMIVLIWVIALTTTIPWAVFFDLVSIFRDAPEIQLCLEVWPDSMDGDLYFLIANLVFCYILPMILISLCYILIWIKVWRRDIPTDTKDAQMERLQQKSKVKVVKMLVAVVILFVLSWLPLYVIFARIKLGGRTSRWEEELIQVVTPIAQWLGSSNSCINPILYAFFNKKYRRGFVAILKSRRCCGRLRYYESVMMSSSASLRKSSYYVNNNNSTRRPPPGQDTSVSYIFNNT…
Isoperla	genome	AACAACTCTACCAACTCCACGTACATGCCGGATCTCTTCTATCGACACTCTCTAGCGATGACCGTCGTCTATTGTATCGCCTACCTCATCGTCTTCGCCGTCGGACTCGTCGGTAACTGCTTCGTCATCGCCGTCGTCTACCGCTCGCCCAGGATGAGGACAGTCACCAACTTCTTCATCGTGAACCTCGCCATCGCTGACATCCTGGTCGTGGCCTTCTGCATCCCAGCCACGCTAACGGCCAACATCTTCGTCCCCTGGGTGCTCGGCTGGTTCATGTGCAAGACTGTACCCTACATCCAAGGGGTGTCCGTAGCCGCGTCTGTCTACAGCCTGATCGCCGTCTCCTTAGACAGGTTGCTTGCCATCTGGTGGCCAATGAAATGCCAGATCACGAAA…	NNSTNSTYMPDLFYRHSLAMTVVYCIAYLIVFAVGLVGNCFVIAVVYRSPRMRTVTNFFIVNLAIADILVVAFCIPATLTANIFVPWVLGWFMCKTVPYIQGVSVAASVYSLIAVSLDRLLAIWWPMKCQITKRRARIMIFVIWVIALSTTIPWAIYFDLVIFHEVPDVKLCMEVWPDSTNGGVLYFLIVNLLLFYILPMILISMCYVLIWVKVWKRHIPSDTKDAQIERMQQKSKVKVVKMLVVVVILFVLSWLPLYIIFARIKLGGDIERWEEEILPIATPIAQWLGASNSCINPILYAFFNKKYRRGFVAILKSRRCCGLRYYETVALMSSSGSSMRKSSYYVNNNSSTRRPPAGQDTSVSYICNNTGI
Ixodes-1	XP_029828900.1	ATGCGGAGGGCCAACCTGACGTTCAATTGTTACGGCCTCTACCACTGGACGTTGTCGACCCTGGTGCCTGCCTTGACGGGCACTTTCACCAGCGGCGCCGGGAAGTCCAGCGACTCCGGCAACGGGTCCGCCTTCCCCATGCTGGCTACCGCCGCGGTGCCTCTGTCGGTCACACAGGAACCGCCGGACACCCTGGTGAGCGAAGACTGGGTGGACGCCTGCTTCTTGCGTCACACGGCACCATGGGCCGTGGCCTACTGCGTCGCCTACTCGGTCGTGTTCGTCGTGGGCATCGTGGGCAACTGCTGCGTGCTCAAGGTAGTCAGCCGCAACACGTCCATGAAAAACTCGGCCTTCCACATGCTCCTGGTGAACCTGGCCGTCGCAGACCTCATGGTG…	MRRANLTFNCYGLYHWTLSTLVPALTGTFTSGAGKSSDSGNGSAFPMLATAAVPLSVTQEPPDTLVSEDWVDACFLRHTAPWAVAYCVAYSVVFVVGIVGNCCVLKVVSRNTSMKNSAFHMLLVNLAVADLMVIVFCLPVTLVGHLFGPWILGLFVCKGVSYLQGVSVCASVNTLVAISIDRFFAICHPMKRQITIRVCRVIIAVIWSFSLTITLPWTFFFRLMPMLSESNSSLQVCREDWPTERMGMLYFIVANLILCYLLPLCVITLCYIFIWLKVWRRRPPGEAHDLGVENMIQRSKVKVAKMLLVVVIVFAISWLPLYAIFARLKIGEPLVDGSAEQAVIEVAAPVAQWLGASNSCINPILYAFFNSKFRMGFKAILLKCFCPKKFSSRQERSCK…
Ixodes-2	XP_002406273.2	ATGATGCGTACCAGACCGCCGGCGATGCTGGGGTCAAGCCTGCTGAACGCCGACAACGTCACGCTACGTTGGGGAGACAGCCAGACCGACGACACGTCCCAGTCAGAGACCGCGAATGCGGTGCAAGACAATGGGTCCTGGAACGCGAGCGATTACGACCTCTACTCGATTCCGTCAGACCTCTGGATGCGCTACTCGCCGGGCATCGTGGCTGTGTTCTGCCTCGCCTACTCGGTGGTGTTTGTGATGGGTTTGCTGGGAAACAGCTTTGTCGTGGCGGTGGTGGCCAGGTCGCCACGGATGAGAACGGTGACCAACTACTTCATCGTTAACCTGGCCATGGCCGACATTCTCGTGGTGGTGTTCTGCATTCCGGCCACGCTCGTCAGCAACATATTC…	MMRTRPPAMLGSSLLNADNVTLRWGDSQTDDTSQSETANAVQDNGSWNASDYDLYSIPSDLWMRYSPGIVAVFCLAYSVVFVMGLLGNSFVVAVVARSPRMRTVTNYFIVNLAMADILVVVFCIPATLVSNIFVPWVLGWFMCKTMSYLQGVAVSASINTLVAISMDRCLAICYPLKCQLSTRSVRKILVIIWTFSIAITFPWALYFTLQPLHPSIPGISLCVEQWPDETSSTLYFILAHLVLCYLFPLLLIIVCYSCIWVKVWRRSIPGESKHTEIMVQKSKLKVVKMMFVVVVIFVISWLPLYIIFTRIKLDSPPEEGSVEWNLMLILTPVAQWLGASNSCINPVLYAYFNQKFRKGFLAIIKSRSCCGTLREPSYSVRGTTLRSGNTRGLSRSENL…
Laupala	genome	AAGGGTGACGGGGCCGACGGAATTTTCAACGGAACTTTTGGCATTAATGCAACCACCAATGGCACTATGACGCTTAGTGGTGATCTCTTCTACCGCCACACACTCGTCATGACGGCGGTGTACTGCGTGGCGTATGTTTTGGTTTTCGCTGTGGGACTCATCGGCAACTGCTTTGTCATCGCTGTGGTGTTCCGTACTCCACGCATGAGGACCGTCACCAACTTTTTCATCGTCAACTTGGCCGTGGCCGACATCTTGGTGATCGTCTTCTGTCTACCGGCGACGCTCATGTCCAACATCTTTGTCCCATGGGTATTGGGCTGGTGGATGTGCAAGACAGTTCCATACGTGCAAGGGGTATCTGTCGCAGCTTCTGTATACAGTCTCATCGCAGTTTCC…	KGDGADGIFNGTFGINATTNGTMTLSGDLFYRHTLVMTAVYCVAYVLVFAVGLIGNCFVIAVVFRTPRMRTVTNFFIVNLAVADILVIVFCLPATLMSNIFVPWVLGWWMCKTVPYVQGVSVAASVYSLIAVSLDRFLAIWWPLKCQITKRRARFIILVIWVIALTTTIPWALFFDLVQIYADAPEVRLCVEVWPDSMNGALYFLIANLMFCYLLPMVLISLCYILIWIKVWRRDIPTDTKDAQMERMQQKSKVKVVKMLVAVVILFVLSWLPLYVIFARIKLGGETELWEEDILPIATPIAQWLGASNSCINPILYAFFNKKYRRGFIAILKSRKCCGRLRYYETIAMMSSSTSMRKSSYYTNNNSSTRRPPGQDTSVSYIFNNTGV
Lednia	genome	AGCAATTTGAACAACGTTACCAGCGACATATTTCCAGAATATTTCTATCGTCATTCACCAGTGTTGACTGTGACGTTCTGCATCGCCTATCTAATCGTATTCGTCGTCGGAATGTGCGGAAATTCTATGGTCATCAACGTAGTCTTTCGCTCACCCCGGATGTGGACTGTCACCAACTATTTCATCGTCAACCTGGCGTTCGCAGACATCTTGGTGATCGTCTTCTGTGTGCCAGCTACCCTCATGTCCAACATCTTTGTTCCATGGATCCTCGGCTGGTGGATGTGCAAGATGGTGCCTTACGTCCAAGGAGTCTCCGTCGCCGCGTCGGTCTACAGCCTAATCGGCGTCTCTCTTGACAGATTCCTAGCCATCTGGTGGCCAATGAAATGCCAAATC…	SNLNNVTSDIFPEYFYRHSPVLTVTFCIAYLIVFVVGMCGNSMVINVVFRSPRMWTVTNYFIVNLAFADILVIVFCVPATLMSNIFVPWILGWWMCKMVPYVQGVSVAASVYSLIGVSLDRFLAIWWPMKCQITKRRARFIIFLIWVIAFATTIPWAIYFDLVVMEELDVSLCIEVLPDPITGALNFLIANVLLCYILPTILISMCYVLIWIKVSKRDIPTDTKDAQIERMQQKSKVKVVKMLVVVVILFVLSWLPLYLIFASIKLGWDLSRGEEDFLQYATPIAQWLGSSNSCINPILYAFFNKKFRRGFVAIWKSKRLCGRLRYYETVAMMSSSASSTRKSSYYVNNNNSSTRRSPPVAQDSAVSYISNNTGI
Locusta	transcriptome	CGGCGGAGGAGCGGCGGCAGTGCGCGCTGCGCGTGCGCGGGGGCGGCGGCGGCTCCGGGAGGTGGAGGAGCGGCGGAGGAGCGGCGGCAGTGCGCGCTGCGCGTGCGCGGGGGCGGCGGCGGCTCCGGGAGGTGGAGGAGCGGCGGAGGAGCGGCGGCAGTGCCCGGCGCGCCGCCTCTCGCCATGGACGCCAGCGGCAGCGGCAGCGGGCCTTCGGCGGGCGGCGCGGTCGCCGTCGCGGTCGCGGTGCGCCACAACGCCTCTGCCGGCGGCGCGACCGCAGCTGCCGGGGGAGCGACCGGCGCGGTCGCCGCCTCGGCCAACGCCTCGTCGGCCGTGATGGCGGCCGCCGCCGGGCCCTGGCACCTGCTGCCCGACGACCTCGTCTACCGCCACTCG…	RRRSGGSARCACAGAAAAPGGGGAAEERRQCALRVRGGGGGSGRWRSGGGAAAVPGAPPLAMDASGSGSGPSAGGAVAVAVAVRHNASAGGATAAAGGATGAVAASANASSAVMAAAAGPWHLLPDDLVYRHSAAMTAVYCAAYSLVFLLGLVGNCCVIAVVWRSPRMRTVTNLFIANLAAADLLVVVVCLPATLVSNIFVPWLLGWWMCKTVPYVQGVSVAASVYSLIAVSLDRFLAIWWPLKFQITKRRARLIIAAIWLLALTTTLPWAVFFDLVSVLDDVRVCVEVWPDPTDGALYFLFGNLLCFYVVPFALISLCYVLIWIKVCKRDIPGDSTDAQLERMQHKSKIKVVKMLVVVVILFLASWLPLYVIFARIKLGGELAAWEDEALPVATPVAQ…
Medauroidea	genome	ATGGCCCTAGCGGGATTCAACAACCTCACGGTCGATCTGTTGAACCACTCGCGCGCCGACAATGGCACCGCTTGGCTTGACGACGGCTACGGAGGCCTGCCCACAGAGATGCTCTACCGGCACGGCTTCGCCATGACGGTCGTCTACTGCGTCGCCTATTTGATCGTCTTCGCCGTGGGGCTGGTCGGCAACAGCTTCGTCGTCGCCGTCGTATATCGCTCGCCGCGCATGCGCACCGTCACCAACTACTTCATCGTCAACCTGGCCGTCGCCGACATACTCGTCATCGTCTTCTGCCTGCCCGCCACCCTCATGGCCAACATCTTCGTGCCGTGGGTTCTGGGCAAGTGGATGTGCAAGACTGTACCGTACGTCCAAGGAGTCTCAGTGGCGGCATCT…	MALAGFNNLTVDLLNHSRADNGTAWLDDGYGGLPTEMLYRHGFAMTVVYCVAYLIVFAVGLVGNSFVVAVVYRSPRMRTVTNYFIVNLAVADILVIVFCLPATLMANIFVPWVLGKWMCKTVPYVQGVSVAASVYSLIAVSADRFLAIWWPLKCQITKPRARFVIVLIWVIALSTTIPWALYFELVSVFNDAPDVQLCIEIWPENMDGNLYFLIDNLIICYILPLIVISICYILIWIKVWRRDIPTDTKDAQMERLQQKSKVKVVKMLVAVVILFVLSWLPLYVIFTRIKLGERISRSEEEFIQVVTPIAQWLGSSNSCINPILYAFFNKKYRRGFVAILKSRRCCGRLRYYESVMMSSSASLRKSSYYVNNNNSTRRPPPGQDTSVSYIYNNTGV
Nilaparvata-1	BAO01053.1	ATGATGGCGCCTTTGCGCCTGCCACTAGCCGAGGAAGGCTCTGCCGCCGCCTTCGGCCTTAACGTCACCCGCCGCCTCCGCATGGACCCTGCCGCCTCCAACATGAGCGAGCCCTTCTGGCATGACGCCCTCTACCGTCACTCGCTCGGCATGTCCGTCGTGTTCTGCGCCGCCTACCTGATTGTCTTCGTGGTCGGACTGGTGGGCAACGTGTTCGTCATAGCCGTCGTCTATCGGTCGCCCCGGATGCGGACCGTCACCAACTTCTTCATCGTGAACCTGGCCATCGCTGACATCCTTGTCGTCGTCTTCTGTCTGCCGGCCACACTGCTTTCCAACATCTTCGTCCCTTGGATTCTTGGGTGGTGGATGTGCAAGACAGTTCCCTATGTGCAGGGA…	MMAPLRLPLAEEGSAAAFGLNVTRRLRMDPAASNMSEPFWHDALYRHSLGMSVVFCAAYLIVFVVGLVGNVFVIAVVYRSPRMRTVTNFFIVNLAIADILVVVFCLPATLLSNIFVPWILGWWMCKTVPYVQGVSVAASVFSLIAVSIDRFLAIWYPLKCQITTRRARTIIAVIWLVAATTTLPWALFFDVVIFSEEPDVPMCVEVWPDYLNGNLYFLFANLIMCYIVPMILISLCYILIWIKVCKRHIPSDTKDAQMERMQQKSKVKVVKMLVAVVILFVLSWLPLYAIFTRIKLGGDLDVWETKLFVVLTPVAQWLGSSNSCINPILYAFFNNKYRRGFSAILRSRQCCGTLRYYDTVAMANSSSASVRKSSCYVNSNNPSVRRQIMHQASQDSAVS…
Nilaparvata-2	BAO01054.1	ATGTTTCTTCCTCTTTCTGTTCCCAGAACGCAGGTGATCTACACAGCCAGCACCGGTGCGACCGGTGAACCGAGCCGGAACGAGCTTCGCTACTCAGTCGTGCTGACTGTGGTGTTCTGCGTGGCCTATCTGCTGGTTTTCTGCGTCGGCGTTGTTGGCAACTTCGCCGTGGTGGCTGTGGTGTGTCGCAGTCCGCGCATGCGCACACCCACCAATCTGTTCATTGCCAACTTGGCATGCGCAGATTTGCTTGTGAACATCATCTGTCTGCCCTTCACTCTAATCAGCAACATTATGACAGCTTGGACTATGGGCTGGCTGGTGTGCAAGACGATCCCCTATATGCAGGGTGTCTCGGTGAATGCCTCGATCAACACTTTGGTCGCAATTTCGTTTGAA…	MFLPLSVPRTQVIYTASTGATGEPSRNELRYSVVLTVVFCVAYLLVFCVGVVGNFAVVAVVCRSPRMRTPTNLFIANLACADLLVNIICLPFTLISNIMTAWTMGWLVCKTIPYMQGVSVNASINTLVAISFERWLAICYPMRWQMTSRVCKLVILLIWLFSLTITLPWALFFQLRPMGDGSSMQTCLETWPTPYSENVYFVLANLVMCYLLPLALISICYFRIWRRVCCRKMPGEVQMYQELIIHRSKVKVIKMLFIVIVLFACSWLPLYVIFTRLKLGGDLQPWEEPLVYNLLPLAQWLGASNSCINPVLYAFFNKKFRAGFKAILSSKSCFTTLRYDTYSFDGRNLSSNYGNRNDTVKRPLTRMTISSSAALRTGRIGGSEGSLVRTRTLSFKAMN…
Periplaneta-1	transcriptome	ATGGCAGACCCAAACATACCGCCTGGGTATCACGCATCTTCTCCGTTACTGGAAATGGCCTCTCTTCGACTACCTGACTCCGAAGAGTACGAGTTCGAAAATAGGAGACGCGCGGACAGTCTGTTCACCTCCAGTAGCACGGATTCTTCCAGCAGCACCCTTCACCTGTCCACGAGATCGCAGGCGTACAGACAGCTGCCGTGGAACGTCAGCAACCGTCGAATTAGTGAAGGTGGAAATAAGTTAGTGGATTTTATAGGCAATACATATCTGGACCTGGTGACCATGGCGAATAACAACAACAATAACATTTCGTTTAACGCATTTCATGACGGTGTGATGGAAGCGTCGCTGCAAGATGAATCTGCAAGTGGTTTCAATGCCAGTAATGTAAATGCA…	MADPNIPPGYHASSPLLEMASLRLPDSEEYEFENRRRADSLFTSSSTDSSSSTLHLSTRSQAYRQLPWNVSNRRISEGGNKLVDFIGNTYLDLVTMANNNNNNISFNAFHDGVMEASLQDESASGFNASNVNATLGNATEPIPFYRHTFAMTAVYCFAYILVFAVGLVGNCFVIAVVYRSPRMRTVTNFFIVNLAVADILVIVFCLPATLLSNIFVPWLLGWWMCKTVPYVQGVSVAASVYSLIAVSLDRFLAIWWPLKCQITKRRARFMIFVIWVIALTTTIPWALFFDLVMVFNDAPDVLLCVEVWPDALDGALYFLIANLLFCYILPMVLISLCYILIWVKVWKRTIPTDTKDAQMERLQQKSKVKVVKMLVAVVILFVLSWLPLYVIFARIKLGG…
Periplaneta-2	transcriptome	TGCCGTCCAAACCAGAGCCGATGCAACTGGTGGCCCAACATGACGTCAGAGTACCACGAGCTCTTGAACGGCTCTCTGAACGGCTCCACCCCGACGTTCGCGGTGTTTGAACTGCGTCACTCGCTGTCCGTCACCATCTCCTTCTGCATAGCCTACGCCGTCGTTTTCGTGGTCGGCGTCGTCGGCAACTGCTTCGTGGTGGGCGTGGTGTACCGCAGTCCGCGCATGCGCTCGCCAACCAACCTCTTCATCGCCAACCTAGCCTGTGCAGACCTCCTCGTCAACGTGCTGTGCCTGCCCTTCACTCTCGTCGGCAATATCATGTCCGCGTGGATCATGGGCTGGGTGATCTGCAAGACCGTGCCCTACCTGCAGGGCGTGTCCGTCAGCGCGTCCATC…	CRPNQSRCNWWPNMTSEYHELLNGSLNGSTPTFAVFELRHSLSVTISFCIAYAVVFVVGVVGNCFVVGVVYRSPRMRSPTNLFIANLACADLLVNVLCLPFTLVGNIMSAWIMGWVICKTVPYLQGVSVSASINTLVAISVERCLAICYPLKWQMTSRACRVVVVIIWTFSLIITLPWAIFFGLHPLEDGSDLQICTESWPSQDSGNIYFVVAHLVMCYLFPLTLISVCYLLIWRRVCRRTLPGEPHPPGGVMDVMIHRSKVKVIKMLLVVVVSFALSWLPLYVLFTRVKFGGPFSSETEEAAIHALLPIAQWLGASNSCVNPLLYAFFNRKFRIGFKAILTSRSCCKPLRYNNDFSSSFSCRMNGSVMAPASNLQRHNSASAAAVLKINKNNNYTRCK…
Rhodnius	GECK01028116.1	ATGGTCTCATTAAGATTGCCAGACTCTGAGGAGTACATCGAGGCGCGAGGTCGTGCCTTGGAGACTGGCCTCGCACCTACCAGAGCTTCCAACACCAGCTCACGTAGACTGTTCGTCAACTCGCTGCTGGTCGACTTTGTCATGGATACTTTAGTTACTAATACCACACCGTCTGCTTCCTCTTCGCCGAGTTCGCCAGCTGCTGGTGCGGTGGCAGATCTGCCGGACTCCACCTCTAACCAAACTTATCAACATCTCTTTTATAGGCATTCAATCGCCATGACCATCGTGTTCTGCGTCGCCTATTTAATCGTATTCATTGTCGGCTTGATCGGCAACTGTTTTGTTATAATGGTGGTCTACAGATCGCCTCGCATGAGAAATGTGACTAACTTCTTT…	MVSLRLPDSEEYIEARGRALETGLAPTRASNTSSRRLFVNSLLVDFVMDTLVTNTTPSASSSPSSPAAGAVADLPDSTSNQTYQHLFYRHSIAMTIVFCVAYLIVFIVGLIGNCFVIMVVYRSPRMRNVTNFFIVNLAVADILVIVFCLPATLMSNIFVPWVLGWWMCKTVPYVQGVSVAASVYSLIAVTLDRFLAIWWPLKCQITTRRARLMILVIWVVALTTTIPWALFFDLVVIFTDNPEVKVCSEVWPEYLNGSLYFLIANLLFCYILPMILISMCYVLIWIKVCKRHIPSDSKDAQMERMQQKSKVKVVKMLVVVVILFVLSWLPLYLIFARIKLGGEISGWEEDMLPMATPVAQWLGASNSCINPILYAFFNNKYRRGFAAILKSRKCCGTLR…
Teleogryllus	transcriptome	ATGGCCGAGGCGGGCGGCCTGCCCGCGTCGTCGCCGCTGCTCGAGATGGCCTCGCTGCGGCTGCCGGACTCGGAAGAGCTGGACCTGGACGCCCGGCGGCGCGGCGACGCGGCCGGGGTGCTCACCTCGTCCAGCACGCCGCTGCACCTGGCGGCGCGCGCCCACGCCTACCGCCCCGCGCCCGCCCCGCACCCGCTCTCCAACTTCAGCCGTAGCATCGTGGCCGAGTCCAGCGGCTACCTCACCGACTTCGTCGGCAACACCATCAAGGTGGCCACCAATCACTCGGCGGCCGGCCACGACGCCGCCGACAAGGGCGAGCAGGGCGACGCGCTTTATAACGGCTCGCTGGCCCTCAACGCCAGCGGGAACGTCACCGCCGCGCTCGGCGCAGACCTT…	MAEAGGLPASSPLLEMASLRLPDSEELDLDARRRGDAAGVLTSSSTPLHLAARAHAYRPAPAPHPLSNFSRSIVAESSGYLTDFVGNTIKVATNHSAAGHDAADKGEQGDALYNGSLALNASGNVTAALGADLFYRHSLAMTAVYCVAYVLVFAVGLIGNCFVIAVVFRTPRMRTVTNFFIVNLAVADILVIVFCLPATLMSNIFVPWVLGWWMCKTVPYVQGVSVAASVYSLIAVSLDRFLAIWWPLKCQITKRRARFIIFVIWVIALTTTIPWALFFDLVVIYSEAPDVLLCVEVWPDSMNGALYFLIANLMFCYLLPMVLISLCYILIWIKVWKRDIPTDTKDAQMERMQQKSKVKVVKMLVAVVILFVLSWLPLYVIFARIKLGGETELWEEDVL…
Timema	genome	ATGAACAACGGCAGTGGGGGTGGTTTAGTTAACGAGGACGCCGGTGGTTTCTTATGGGAGGACTACGGGGGGTACAACCTCACGTACGGTAACGGGACCAACGGTTCGTTCAGCTACGACGAGATGGTTTATCGCCACACTTTCGCCATGACGGCCATCTATTGCGTGGCTTACCTCCTGGTGTTCGCCGTCGGCTTGGTGGGGAACTGTTTCGTCATCGCCGTCGTGTATAGGTCCCCGCGCATGCGCACCGTCACCAACTTCTTCATCGTCAACCTGGCCGTTGCGGATATCCTGGTGATCGTCTTCTGTCTGCCGGCCACGCTGATGGCCAACATCTTTGTCCCCTGGGTGCTTGGCTGGTGGATGTGTAAGACAGTGCCTTACGTCCAAGGAGTG…	MNNGSGGGLVNEDAGGFLWEDYGGYNLTYGNGTNGSFSYDEMVYRHTFAMTAIYCVAYLLVFAVGLVGNCFVIAVVYRSPRMRTVTNFFIVNLAVADILVIVFCLPATLMANIFVPWVLGWWMCKTVPYVQGVSVAASVYSLIAVSLDRFLAIWWPLKCQITKRRARIMIVFIWVIALTTTIPWAVFFDLVSIFRDAPEIQLCLEVWPEALDGDLYFLIANLVFCYILPMILISMCYVLIYIKVWRRDIPTDTKDAQMERMQQKSKVKVVKMLVAVVILFVLSWLPLYTIFARIKLGGKTARWEEDVIQVVTPIAQWLGSSNSCINPILYAFFNKKYRRGFVAIFKSRRCCGRLRYYESVMMSSSASLRKSSYYVNNNSSTRRPAPGQDTSVSYIFNNT…
Tribolium	DAA35194.1	ATGGGTGTCCTGGACTTAGCCGCGCTGCGCATCGACGACGAAGAGGAGTTCTACGATGAGCGCCGCCGACGGGCCCACCTCCTAGCCGCCGTCCCCATGCCGGAGCCCAACGAGACCATGCTGACGGCCGAGTACCTGGGGAACCTCTTCGACGTGGTGGCGCACACCGAGAGCACCAAGTGGGCGAACGCGACGCTCAACGCCACCGAGACGGCCTTCGTGCCCGAGCTCTTCTACCGGCACTCGATGGCGATGACGGCGGTGTACTGTGTGGCCTATCTGCTGGTTTTCGCGGTCGGGATCGTGGGCAACTTCTTCGTGATCGCGGTGGTTTTCAGGAGCCCGAGGATGCGCACGGTGACGAACTTCTTTATTGTTAATTTGGCCGTGGCTGATATT…	MGVLDLAALRIDDEEEFYDERRRRAHLLAAVPMPEPNETMLTAEYLGNLFDVVAHTESTKWANATLNATETAFVPELFYRHSMAMTAVYCVAYLLVFAVGIVGNFFVIAVVFRSPRMRTVTNFFIVNLAVADILVIVFCLPATLMSNIFVPWVLGWWMCKTVPYIQGVSVAASVYSLIAVSLDRFLAIWWPLKCQITKKRARLMIVIIWFIALTTTIPWAIFFDLVAVFNDAPDVQLCIEVWPANMDGALYFLIANMVFCYILPMILITMCYVLIWIKVWRRHIPTDTKDAQMERMQQKSKVKVVKMLVAVVILFILSWLPLYVIFARIKFGGHIEAWEEEILPIATPIAQWLGASNSCINPILYAFFNKKFRRGFVAIIKSRRCCGRLRYYETVAMMS…
Zootermopsis-1	transcriptome	ATGTCAGAGACGTTCGAGAATGCTACCTGTGTCCTGTTTTCAGCGATGACCAATAGTAAGAATGGTTCTCTGAATGCTTTCCACGGCAGTGGGATAGACGGTTCAGTTCATGACGAGCCGGGAAGTGGTTTGAACGAAAGTATTCTGAATGCTACAGCGGCCAACGGCACGGACCCGATCCCGTTCTACAGACACTCCTTTGCAATGACGGCCATGTATTGTTTCGCCTACATCCTGGTGTTCGCGGTCGGCTTGGTCGGGAATTACTTTGTAATCGCCGTAGTCTATCGGTCGCCACGCATGAGGACAGTGACGAACTTCTTCATCGTTAACCTGGCTGTTGCAGACATCCTGGTGATTATCTTCTGTCTACCTGCTACCCTCCTGTCCAACATATTT…	MSETFENATCVLFSAMTNSKNGSLNAFHGSGIDGSVHDEPGSGLNESILNATAANGTDPIPFYRHSFAMTAMYCFAYILVFAVGLVGNYFVIAVVYRSPRMRTVTNFFIVNLAVADILVIIFCLPATLLSNIFVPWLLGWWMCKTVPYVQGVSVAASVYSLIAVSLDRFLAIWWPLKCQITKRRARFMIFFIWVIALTTTIPWALFFDLVIIFNDAPDVQLCVEVWPDALDGTLYFLIANLLFCYILPMILISLCYILIWVKVWKRTIPTDTKDAQMERMQQKSKVKVVKMLVAVVILFVLSWLPLYVIFARIKLGGDVEMWEDDILLVATPIAQWLGASNSCINPILYAFFNKKYRKGFIAILKSRRCCGHLRYYESVAMSSTTSMRKSSYYVNNNNS…
Zootermopsis-2	transcriptome	ATGGATACTTCAAACGAATGCCATCCCAACAGAAGCTTCTGCGATTGGTGGCCGAATATGACGTCAGCAGAGGTCTACAACGTCAGTCGTATTGGCCCCACAACAGTGACCTACGTCGTGTATAAGTTCCGTCACCCTCTATCGGTCACTGTTTTCTTCTGTGTCGCCTACGCCCTGGTGTTTGCTGTCGGCGTTGTTGGAAACTGCTTCGTCGTAGGAGTCGTGTATCGCAGTCCCAGGATGAGGTCGCCGACGAACCTGTTCATCGCAAATCTCGCCTGCGCTGATCTTCTGGTCAATGTGCTGTGTTTGCCGTTTACCCTGGTGGGGAACATCATGTCAGCCTGGATTATGGGCTGGGTCATCTGCAAGACTGTACCCTACCTGCAGGGGGTGTCG…	MDTSNECHPNRSFCDWWPNMTSAEVYNVSRIGPTTVTYVVYKFRHPLSVTVFFCVAYALVFAVGVVGNCFVVGVVYRSPRMRSPTNLFIANLACADLLVNVLCLPFTLVGNIMSAWIMGWVICKTVPYLQGVSVSASINTLVAISVERCLAICYPLKWQMTSRACRVVVIIIWTFSLTITLPWAIFFGLKPLEEGSDVLICTESWPSPHSGNIYFVVAHLVMCYLFPLTLISLCYLLIWRRVCRRTLPGEPHSHGGVVDLMIHRSKVKVIKMLLVVVISFALSWLPLYVLFTRVKFGGPFSSETEEATIHSLLPVAQWLGASNSCVNPILYAFFNRKFRIGFKEIITSRSCCSTLRYNNEFRASVNSSFSCRTNTKNGSVLMTRMTITKSKGGKSVRRT…
Outgroup
Allatotropin receptor	AEX08666.2	ATGACAGAGAACGAAACAGACTACTATAGCCAGTGGGAGAGCGCTCTGAACGAGAGCAATGCGTCGGAGGCCACTACATCGTCACCACTGTACCTGGCCTGGTGGACGCTGTCACCGTCCTCCAATGTCACAGCGACGACGCTGGTGGTCAACGCCTCCACTCCAGACTTCTCTCTGGACGAGGACGGCAACGCCACCGAGGGGCAGAACTGCACCAACGACTACTGCATCCCAGACATCGACTACTGGAACATGGTGTACCAGCACGTGTACCCCAAGGACTACGAATGGATCCTGATCGCGATGCACTCGCTCGTGTTCGTGGCGGGGCTGGTGGGCAACGCGCTCGTGTGCCTCGCGGTCTACCGCAACCACGCCATGCGTACCGTCACCAACTAC…	MTENETDYYSQWESALNESNASEATTSSPLYLAWWTLSPSSNVTATTLVVNASTPDFSLDEDGNATEGQNCTNDYCIPDIDYWNMVYQHVYPKDYEWILIAMHSLVFVAGLVGNALVCLAVYRNHAMRTVTNYFIVNLAVADFMVILFCLPPTVLWDVTETWFMGTGLCKVVLYLQTVSVAVSVLTLTFISVDRWYAICFPLRFNSTTGRAKTAIAIIWLLALAFDIPELVVLRARGRDWDSVLLTQCEGSWSYDSEMVFHGAKSLLLYTLPLLFMSVAYFQIVRVLWRSDNIPGHDDHNGDVISSKEAGHHATFAPSGSVGSRRVPMAGNSTTEAQLRSRRKAAKMLVAVVAMFAICYLPVHLLNILRYTVDIPQNDTTSAISMLSHWLCYANSAVNP…
